# Closely related *Bacteroides* of the murine intestinal microbiota affect each other’s growth positively or negatively

**DOI:** 10.1101/2023.03.05.530569

**Authors:** Hanna Fokt, Gabija Sakalyte, Rahul Unni, Mohammad Abukhalaf, Liam Cassidy, Georgios Marinos, Maxime Godfroid, Birhanu M Kinfu, Ruth A Schmitz, Christoph Kaleta, Andreas Tholey, John F Baines, Tal Dagan, Daniel Unterweger

## Abstract

The mammalian intestine is a unique ecosystem for thousands of bacterial species and strains. How naturally coexisting bacteria of the microbiota interact with each other is not yet fully understood. Here, we isolated formerly coexisting, closely related strains of the genus *Bacteroides* from the intestines of healthy, wild-derived mice. The effect of one strain on another strain’s growth was tested in 169 pairs *in vitro*. We find a vast diversity of growth promoting and growth inhibiting activities. A strong positive effect was observed between two strains with differing metabolisms. Growth inhibition among a subset of strains was associated with the known bacterial toxin bacteroidetocin B. Across all strains, we observed growth promotion more often than growth inhibition. The effects were independent of two strains belonging to the same or different species. In some cases, one species differed in its effect on another according to host origin. These findings on obligate host-associated bacteria demonstrate that closely related and naturally coexisting strains have the potential to affect each other’s growth positively or negatively. These results have implications for our basic understanding of host-associated microbes and the design of synthetic microbial communities.
