## Supplementary tables S1-3 for "Closely related *Bacteroides* of the murine intestinal microbiota affect each other’s growth positively or negatively"

### Sheet: S1
Table S1. Metadata of all Bacteroides strains used in the present study
Strain ID	Taxonomy	Host	Genome accession	Project ID	Origin	Strain nomenclature used in Fokt et al., 2023 (https://doi.org/10.1101/2023.01.31.52642)	Host origin	Mouse ID	Mouse age (days)	Mouse ID2
Bm C02	B. muris	KH365	JAMZED000000000	PRJNA832070	cecal content	KH365_2	Kazakhstan (Almaty)	50035365	194	M365
Bc C03	B. caecimuris	KH353			cecal content	KH353_3	Kazakhstan (Almaty)	50042353	206	M353
Bc C04	B. caecimuris	MC083			cecal content	MC083_C4	France (Massif Central)	50032083	269	M083
Ba C05	B. acidifaciens	KH353	JAQOVF000000000	PRJNA926925	cecal content	KH353_16	Kazakhstan (Almaty)	50042353	206	M353
Ba C08	B. acidifaciens	KH346	JAQOVE000000000	PRJNA926925	cecal content	KH346_8	Kazakhstan (Almaty)	50042346	205	M346
Bc C13	B. caecimuris	WI693			cecal content	WI693_13	Austria (Vienna)	50035693	201	M852
Ba C15	B. acidifaciens	AH598	JAQOUP000000000	PRJNA926925	cecal content	AH598_15	Iran (Ahvaz)	50033598	254	M598
Bc C16	B. caecimuris	KH346			cecal content	KH346_16	Kazakhstan (Almaty)	50042346	205	M346
Bc C24	B. caecimuris	KH365			cecal content	KH365_C24_H3	Kazakhstan (Almaty)	50035365	194	M365
Bm C40	B. muris	WI852			cecal content	WI852_C40	Austria (Vienna)	50036852	180	M852
Bc C41	B. caecimuris	WI852			cecal content	WI852_C04	Austria (Vienna)	50036852	180	M852
Bc C42	B. caecimuris	AH598			cecal content	AH598_C42	Iran (Ahvaz)	50033598	254	M598
Ba C58	B. acidifaciens	KH346	JAQOVD000000000	PRJNA926925	cecal content	KH346_58	Kazakhstan (Almaty)	50042346	205	M346
Ba С19	B. acidifaciens	KH365	JAQOVH000000000	PRJNA926925	cecal content	KH365_C3	Kazakhstan (Almaty)	50035365	194	M365

### Sheet: S2
Table S2. Summary statistics of pairwise donor-acceptor interactions. The values correspond to the mean of six experimental replicates of ratios between OD600 (80h) measurements of growth in the other strain's SM to the OD600 (80h) values of the growth in self SM. Stat.significan values are shown in bold (Wilcoxon test).
Donor	Acceptor	Median_ratio	p-value
Ba C15	Ba C15	1	NA
Bc C42	Ba C15	0.953393	1
Bc C04	Ba C15	1.3061	0.3472
Ba С19	Ba C15	1.04078	1
Bc C24	Ba C15	1.07422	0.04934
Bm C02	Ba C15	1.06116	1
Ba C05	Ba C15	0.506678	0.04934
Bc C03	Ba C15	1.12985	0.3472
Ba C08	Ba C15	1.02143	1
Ba C58	Ba C15	1.32943	0.3472
Bc C16	Ba C15	1.19934	0.3472
Bm C40	Ba C15	1.08105	0.3472
Bc C41	Ba C15	1.00348	0.6187
Ba C15	Bc C42	1.47486	0.6187
Bc C42	Bc C42	1	NA
Bc C04	Bc C42	0.998322	0.6187
Ba С19	Bc C42	1.09997	0.3472
Bc C24	Bc C42	1.85438	0.04934
Bm C02	Bc C42	1.15782	0.04934
Ba C05	Bc C42	0.776536	0.09058
Bc C03	Bc C42	2.31672	0.00389
Ba C08	Bc C42	2.09291	0.04934
Ba C58	Bc C42	2.03343	0.002778
Bc C16	Bc C42	1.82156	0.6187
Bm C40	Bc C42	1.00587	0.6187
Bc C41	Bc C42	1.2498	1
Ba C15	Bc C04	0.947711	1
Bc C42	Bc C04	0.59053	0.04934
Bc C04	Bc C04	1	NA
Ba С19	Bc C04	0.889959	0.3472
Bc C24	Bc C04	1.01605	1
Bm C02	Bc C04	0.544041	0.09058
Ba C05	Bc C04	0.69142	0.04934
Bc C03	Bc C04	1.37734	1
Ba C08	Bc C04	1.37347	1
Ba C58	Bc C04	2.24806	0.3472
Bc C16	Bc C04	2.11917	0.4431
Bm C40	Bc C04	0.454515	0.3472
Bc C41	Bc C04	0.986671	1
Ba C15	Ba С19	4.13095	0.1865
Bc C42	Ba С19	1.26891	0.6187
Bc C04	Ba С19	0.697479	0.6187
Ba С19	Ba С19	1	NA
Bc C24	Ba С19	1.21008	0.6187
Bm C02	Ba С19	0.495798	0.4431
Ba C05	Ba С19	1.0084	0.6187
Bc C03	Ba С19	1.97899	0.09058
Ba C08	Ba С19	0.349871	0.3472
Ba C58	Ba С19	1.2437	0.6187
Bc C16	Ba С19	5.05952	0.4431
Bm C40	Ba С19	0.907563	0.6187
Bc C41	Ba С19	0.134454	0.4431
Ba C15	Bc C24	0.736738	0.3472
Bc C42	Bc C24	0.893137	0.3472
Bc C04	Bc C24	0.636107	0.00389
Ba С19	Bc C24	1.30856	0.3472
Bc C24	Bc C24	1	NA
Bm C02	Bc C24	0.955559	0.3472
Ba C05	Bc C24	0.462185	0.00389
Bc C03	Bc C24	0.71921	0.3472
Ba C08	Bc C24	1.23272	0.09058
Ba C58	Bc C24	1.2044	0.3472
Bc C16	Bc C24	0.764706	0.09058
Bm C40	Bc C24	0.704651	0.3472
Bc C41	Bc C24	0.620758	0.4431
Ba C15	Bm C02	0.581964	0.002778
Bc C42	Bm C02	0.91879	0.3472
Bc C04	Bm C02	1.22744	0.3472
Ba С19	Bm C02	1.13701	0.6187
Bc C24	Bm C02	0.944485	1
Bm C02	Bm C02	1	NA
Ba C05	Bm C02	0.855516	0.3472
Bc C03	Bm C02	0.819016	0.04934
Ba C08	Bm C02	1.15633	1
Ba C58	Bm C02	1.50227	0.3472
Bc C16	Bm C02	0.898729	1
Bm C40	Bm C02	1.28985	0.3472
Bc C41	Bm C02	1.4843	0.3472
Ba C15	Ba C05	5.59507	0.005741
Bc C42	Ba C05	1.1997	0.3472
Bc C04	Ba C05	1.8168	0.002778
Ba С19	Ba C05	1.1609	0.3472
Bc C24	Ba C05	1.71401	0.002778
Bm C02	Ba C05	2.61317	0.6187
Ba C05	Ba C05	1	NA
Bc C03	Ba C05	1.46349	0.09058
Ba C08	Ba C05	0.840224	0.3472
Ba C58	Ba C05	1.18078	0.3472
Bc C16	Ba C05	1.06977	0.4431
Bm C40	Ba C05	1.09415	0.3472
Bc C41	Ba C05	1.23729	0.1865
Ba C15	Bc C03	0.674132	0.3472
Bc C42	Bc C03	0.855752	0.04934
Bc C04	Bc C03	0.6092	0.3472
Ba С19	Bc C03	1.45562	0.6187
Bc C24	Bc C03	1.19024	0.3472
Bm C02	Bc C03	0.821264	1
Ba C05	Bc C03	0.251546	0.00389
Bc C03	Bc C03	1	NA
Ba C08	Bc C03	1.50221	0.3472
Ba C58	Bc C03	1.53798	1
Bc C16	Bc C03	0.727858	0.6187
Bm C40	Bc C03	0.480843	0.3472
Bc C41	Bc C03	0.433172	NA
Ba C15	Ba C08	0.972698	1
Bc C42	Ba C08	0.358289	0.09058
Bc C04	Ba C08	1.97876	0.1865
Ba С19	Ba C08	0.826804	1
Bc C24	Ba C08	2.3508	0.09058
Bm C02	Ba C08	3.50748	0.01638
Ba C05	Ba C08	0.496986	0.009116
Bc C03	Ba C08	2.03358	0.1865
Ba C08	Ba C08	1	NA
Ba C58	Ba C08	0.791421	1
Bc C16	Ba C08	1.14721	1
Bm C40	Ba C08	0.695961	0.1865
Bc C41	Ba C08	1.26285	1
Ba C15	Ba C58	4.15789	0.0168
Bc C42	Ba C58	0.673913	0.4945
Bc C04	Ba C58	1.17958	NA
Ba С19	Ba C58	0.689492	1
Bc C24	Ba C58	5.0558	0.02973
Bm C02	Ba C58	139.055	0.02973
Ba C05	Ba C58	0.721831	0.2272
Bc C03	Ba C58	12.3043	0.0168
Ba C08	Ba C58	4.5	0.4945
Ba C58	Ba C58	1	NA
Bc C16	Ba C58	1.11268	0.07364
Bm C40	Ba C58	0.559859	0.4945
Bc C41	Ba C58	1.8794	0.02973
Ba C15	Bc C16	2.3109	0.3472
Bc C42	Bc C16	5.8486	0.3472
Bc C04	Bc C16	0.696451	1
Ba С19	Bc C16	12.625	0.09058
Bc C24	Bc C16	7.24131	0.04934
Bm C02	Bc C16	2.56858	0.04934
Ba C05	Bc C16	1.68944	0.6187
Bc C03	Bc C16	3.77904	0.04934
Ba C08	Bc C16	6.20497	0.09058
Ba C58	Bc C16	8.57648	0.04934
Bc C16	Bc C16	1	NA
Bm C40	Bc C16	0.797078	0.6187
Bc C41	Bc C16	0.83791	1
Ba C15	Bm C40	2.8882	0.4431
Bc C42	Bm C40	0.942308	0.6187
Bc C04	Bm C40	1.8985	0.3472
Ba С19	Bm C40	1.54701	0.6187
Bc C24	Bm C40	1.94872	0.3472
Bm C02	Bm C40	0.606322	0.1865
Ba C05	Bm C40	0.724097	0.3472
Bc C03	Bm C40	2.23932	0.09058
Ba C08	Bm C40	1.51028	1
Ba C58	Bm C40	2.22215	0.002778
Bc C16	Bm C40	1.51923	0.4431
Bm C40	Bm C40	1	NA
Bc C41	Bm C40	1.48221	0.1865
Ba C15	Bc C41	0.876404	0.4431
Bc C42	Bc C41	0.369554	0.3472
Bc C04	Bc C41	1.31559	0.6187
Ba С19	Bc C41	1.48469	0.6187
Bc C24	Bc C41	1.1488	1
Bm C02	Bc C41	0.442935	0.6187
Ba C05	Bc C41	0.766586	0.04934
Bc C03	Bc C41	1.13265	0.6187
Ba C08	Bc C41	1.93042	0.3472
Ba C58	Bc C41	2.00272	0.3472
Bc C16	Bc C41	0.736413	0.4431
Bm C40	Bc C41	1.02881	1
Bc C41	Bc C41	1	NA

### Sheet: S3
Table S3. Summary of Bacteroides Bc C16 and Ba C58 co-culture simulations. Modelling was performed using gapseq, with both strains merged into one modei. The forced inetractions were recorded.
Donor	Acceptor	Growth rate	Exchanged compounds
Bc C16	Ba C58	0.0345378	Succinate, Cholate, Adenine, Guanine
Ba C58	Bc C16	0.00575631	Guanosine, Inosine, 3-dehydrocholate, Acetaldehyde, D-Glyceraldehyde, L-Serine, D-Ribose
