## Supplementary table S4 for "Closely related *Bacteroides* of the murine intestinal microbiota affect each other’s growth positively or negatively"

### Sheet: all_protein_families
		bacteroidetocin B
		Unique in Bc C13
Strain ID	Protein ID	Description	Mwt (kDa)	Family Cluster
Ba C05	AHIHNKDC_01363	hypothetical_protein	6.4	331
Ba C05	AHIHNKDC_02988	hypothetical_protein	6.6	3044
Ba C05	AHIHNKDC_02308	Acyl_carrier_protein	8.5	1527
Ba C05	AHIHNKDC_02428	Ribosome_hibernation_promoting_factor	11.5	1635
Ba C05	AHIHNKDC_02416	50S_ribosomal_protein_L7/L12	12.7	664
Ba C05	AHIHNKDC_02884	2-iminobutanoate/2-iminopropanoate_deaminase	13.1	709
Ba C05	AHIHNKDC_01101	Glycine_cleavage_system_H_protein	14	1620
Ba C05	AHIHNKDC_02814	Lactoylglutathione_lyase	14.6	706
Ba C05	AHIHNKDC_00818	hypothetical_protein	14.7	1386
Ba C05	AHIHNKDC_03253	50S_ribosomal_protein_L22	15.4	676
Ba C05	AHIHNKDC_02013	hypothetical_protein	16	2231
Ba C05	AHIHNKDC_02745	hypothetical_protein	16.8	444
Ba C05	AHIHNKDC_02685	50S_ribosomal_protein_L13	17	1480
Ba C05	AHIHNKDC_03303	putative_thiol_peroxidase	18	736
Ba C05	AHIHNKDC_02869	Bacterial_non-heme_ferritin	18.1	1141
Ba C05	AHIHNKDC_03261	30S_ribosomal_protein_S7	18.2	669
Ba C05	AHIHNKDC_01841	Chaperone_protein_Skp	19.2	924
Ba C05	AHIHNKDC_01842	hypothetical_protein	19.5	923
Ba C05	AHIHNKDC_01721	FKBP-type_peptidyl-prolyl_cis-trans_isomerase_SlyD	21.4	1413
Ba C05	AHIHNKDC_00068	Rubrerythrin	21.6	1207
Ba C05	AHIHNKDC_02642	hypothetical_protein	21.8	1817
Ba C05	AHIHNKDC_03297	Riboflavin_synthase	22.6	1439
Ba C05	AHIHNKDC_03582	Superoxide_dismutase_[Mn/Fe]	23.2	1711
Ba C05	AHIHNKDC_01834	Orotate_phosphoribosyltransferase	23.5	931
Ba C05	AHIHNKDC_03413	hypothetical_protein	23.7	5925
Ba C05	AHIHNKDC_02737	KHG/KDPG_aldolase	23.9	787
Ba C05	AHIHNKDC_02393	Peptidoglycan-binding_protein_ArfA	24.4	1006
Ba C05	AHIHNKDC_02337	hypothetical_protein	24.4	1144
Ba C05	AHIHNKDC_03525	hypothetical_protein	24.9	2344
Ba C05	AHIHNKDC_03350	hypothetical_protein	25.2	1394
Ba C05	AHIHNKDC_01394	hypothetical_protein	25.7	2295
Ba C05	AHIHNKDC_00208	3-oxoacyl-[acyl-carrier-protein]_reductase_FabG	26.2	33
Ba C05	AHIHNKDC_00294	Triosephosphate_isomerase	26.8	1313
Ba C05	AHIHNKDC_02547	hypothetical_protein	26.9	1129
Ba C05	AHIHNKDC_01025	hypothetical_protein	27.2	2142
Ba C05	AHIHNKDC_03570	ATP-dependent_Clp_protease_proteolytic_subunit	27.4	1661
Ba C05	AHIHNKDC_01701	hypothetical_protein	27.6	2104
Ba C05	AHIHNKDC_02040	FMN_reductase_[NAD(P)H]	28.4	831
Ba C05	AHIHNKDC_03211	hypothetical_protein	28.8	2366
Ba C05	AHIHNKDC_01555	hypothetical_protein	29.2	1724
Ba C05	AHIHNKDC_03671	Purine_nucleoside_phosphorylase_1	29.8	1570
Ba C05	AHIHNKDC_03654	TPR_repeat-containing_protein_YrrB	30.8	1201
Ba C05	AHIHNKDC_02827	putative_nicotinate-nucleotide_pyrophosphorylase_[carboxylating]	31.1	617
Ba C05	AHIHNKDC_01014	Malonyl_CoA-acyl_carrier_protein_transacylase	31.2	366
Ba C05	AHIHNKDC_03170	Chromosome_partition_protein_Smc	31.7	945
Ba C05	AHIHNKDC_02908	Meso-diaminopimelate_D-dehydrogenase	32.5	1504
Ba C05	AHIHNKDC_00272	Malate_dehydrogenase	32.8	1300
Ba C05	AHIHNKDC_03291	RNA_polymerase_sigma_factor_SigA	32.8	1436
Ba C05	AHIHNKDC_03084	Hydroxypyruvate_reductase	33	1048
Ba C05	AHIHNKDC_03655	O-acetylserine_sulfhydrylase	33.3	220
Ba C05	AHIHNKDC_01808	hypothetical_protein	33.8	355
Ba C05	AHIHNKDC_00955	Thioredoxin_reductase	33.8	1095
Ba C05	AHIHNKDC_02747	N-acetylneuraminate_lyase	34.2	491
Ba C05	AHIHNKDC_01119	Glucokinase	34.3	252
Ba C05	AHIHNKDC_00582	4-deoxy-L-threo-5-hexosulose-uronate_ketol-isomerase	34.4	168
Ba C05	AHIHNKDC_02872	putative_epimerase/dehydratase	35.1	903
Ba C05	AHIHNKDC_01735	ATP-dependent_6-phosphofructokinase_1	35.2	159
Ba C05	AHIHNKDC_00533	Phosphoribosylaminoimidazole-succinocarboxamide_synthase	35.7	1407
Ba C05	AHIHNKDC_02508	Phosphate_acetyltransferase	35.8	1335
Ba C05	AHIHNKDC_03351	hypothetical_protein	35.8	1393
Ba C05	AHIHNKDC_02682	Elongation_factor_Ts	35.9	1483
Ba C05	AHIHNKDC_02283	Glyceraldehyde-3-phosphate_dehydrogenase_A	36	1581
Ba C05	AHIHNKDC_00823	Fructose-bisphosphate_aldolase	36.4	1510
Ba C05	AHIHNKDC_01642	ATPase_RavA	37.3	218
Ba C05	AHIHNKDC_02030	Inosose_dehydratase	37.3	2153
Ba C05	AHIHNKDC_02090	Aminopeptidase_S	37.6	1471
Ba C05	AHIHNKDC_00729	UDP-glucose_4-epimerase	37.9	558
Ba C05	AHIHNKDC_03518	Butyrate_kinase_2	38	1743
Ba C05	AHIHNKDC_00403	2-oxoglutarate_oxidoreductase_subunit_KorA	39	1158
Ba C05	AHIHNKDC_03085	Phosphoserine_aminotransferase	39.5	1047
Ba C05	AHIHNKDC_02979	GDP-mannose_4%2C6-dehydratase	40.8	463
Ba C05	AHIHNKDC_03161	Thiol-disulfide_oxidoreductase_ResA	41.2	407
Ba C05	AHIHNKDC_02878	DNA_polymerase_III_subunit_beta	41.3	300
Ba C05	AHIHNKDC_00522	N-acetylhexosamine_1-kinase	41.4	961
Ba C05	AHIHNKDC_02649	hypothetical_protein	42	3101
Ba C05	AHIHNKDC_00427	Galactokinase	42.9	565
Ba C05	AHIHNKDC_03266	Formate-dependent_phosphoribosylglycinamide_formyltransferase	43.2	1133
Ba C05	AHIHNKDC_02423	Elongation_factor_Tu	43.6	659
Ba C05	AHIHNKDC_02871	2-amino-3-ketobutyrate_coenzyme_A_ligase	43.8	66
Ba C05	AHIHNKDC_00863	Aminopeptidase_E	44.9	169
Ba C05	AHIHNKDC_02203	Phosphoglycerate_kinase	45	868
Ba C05	AHIHNKDC_01518	Peptidase_T	45.3	1118
Ba C05	AHIHNKDC_01508	Enolase	46.3	632
Ba C05	AHIHNKDC_01632	Beta-barrel_assembly-enhancing_protease	46.4	564
Ba C05	AHIHNKDC_01081	Serine_hydroxymethyltransferase	46.7	1005
Ba C05	AHIHNKDC_03083	hypothetical_protein	46.7	1049
Ba C05	AHIHNKDC_02900	NAD-specific_glutamate_dehydrogenase	48.6	157
Ba C05	AHIHNKDC_00911	hypothetical_protein	48.6	1422
Ba C05	AHIHNKDC_01010	Xylose_isomerase	48.9	735
Ba C05	AHIHNKDC_03305	hypothetical_protein	48.9	1876
Ba C05	AHIHNKDC_02886	PhoH-like_protein	49.8	2179
Ba C05	AHIHNKDC_00319	Phosphomannomutase/phosphoglucomutase	50.3	844
Ba C05	AHIHNKDC_02494	Alkaline_phosphatase_3	51.1	589
Ba C05	AHIHNKDC_03639	Foldase_protein_PrsA_1	52.7	1656
Ba C05	AHIHNKDC_01277	Cytosol_non-specific_dipeptidase	53.1	140
Ba C05	AHIHNKDC_02361	Pyruvate_kinase	54	917
Ba C05	AHIHNKDC_00049	Propionyl-CoA:succinate_CoA_transferase	54	1216
Ba C05	AHIHNKDC_03292	Periplasmic_pH-dependent_serine_endoprotease_DegQ	54.4	1437
Ba C05	AHIHNKDC_02028	Inositol_2-dehydrogenase	54.9	426
Ba C05	AHIHNKDC_03495	2%2C3-bisphosphoglycerate-independent_phosphoglycerate_mutase	55.5	1446
Ba C05	AHIHNKDC_03268	hypothetical_protein	56.5	1137
Ba C05	AHIHNKDC_03761	hypothetical_protein	57.1	5958
Ba C05	AHIHNKDC_00410	Intracellular_exo-alpha-L-arabinofuranosidase_2	58	1764
Ba C05	AHIHNKDC_00886	60_kDa_chaperonin	58.2	1550
Ba C05	AHIHNKDC_03475	Phosphoenolpyruvate_carboxykinase_(ATP)	59	907
Ba C05	AHIHNKDC_00387	Pyrophosphate--fructose_6-phosphate_1-phosphotransferase	59.5	1170
Ba C05	AHIHNKDC_02754	Sialidase	60.2	236
Ba C05	AHIHNKDC_03687	Fumarate_hydratase_class_I%2C_anaerobic	60.2	1474
Ba C05	AHIHNKDC_02358	hypothetical_protein	61.7	915
Ba C05	AHIHNKDC_03466	putative_CtpA-like_serine_protease	62.5	1631
Ba C05	AHIHNKDC_02839	Phosphoglucomutase	64.6	1087
Ba C05	AHIHNKDC_00277	hypothetical_protein	66.2	5766
Ba C05	AHIHNKDC_02548	Chaperone_protein_DnaK	68.2	1128
Ba C05	AHIHNKDC_02438	hypothetical_protein	68.4	3621
Ba C05	AHIHNKDC_03788	Beta-N-acetylhexosaminidase	74.6	2489
Ba C05	AHIHNKDC_01914	Methionine--tRNA_ligase	77.4	912
Ba C05	AHIHNKDC_03260	Elongation_factor_G	77.7	142
Ba C05	AHIHNKDC_03705	Polyribonucleotide_nucleotidyltransferase	78.1	1626
Ba C05	AHIHNKDC_02018	Elongation_factor_G	80.3	142
Ba C05	AHIHNKDC_00352	Dipeptidyl-peptidase_7	81.3	49
Ba C05	AHIHNKDC_02851	Beta-glucosidase_BoGH3A	82.6	1895
Ba C05	AHIHNKDC_02497	Glucan_1%2C4-alpha-glucosidase_SusB	83.9	130
Ba C05	AHIHNKDC_00201	hypothetical_protein	86.4	44
Ba C05	AHIHNKDC_00970	hypothetical_protein	106.6	227
Ba C05	AHIHNKDC_02332	Beta-galactosidase	117.8	54
Bc C13	OOJDGIJE_03205	hypothetical_protein	6.1	3040
Bc C13	OOJDGIJE_00662	hypothetical_protein	6.4	331
Bc C13	OOJDGIJE_03198	hypothetical_protein	6.6	3044
Bc C13	OOJDGIJE_02175	Acyl_carrier_protein	8.5	1527
Bc C13	OOJDGIJE_03433	hypothetical_protein	9	50
Bc C13	OOJDGIJE_00383	DNA-binding_protein_HU-beta	9.3	881
Bc C13	OOJDGIJE_02390	10_kDa_chaperonin	9.6	1549
Bc C13	OOJDGIJE_01930	30S_ribosomal_protein_S19	9.9	675
Bc C13	OOJDGIJE_01669	hypothetical_protein	10	2770
Bc C13	OOJDGIJE_00849	30S_ribosomal_protein_S18	10.7	836
Bc C13	OOJDGIJE_01079	hypothetical_protein	11.2	628
Bc C13	OOJDGIJE_00890	Thioredoxin_1	11.4	141
Bc C13	OOJDGIJE_01954	Ribosome_hibernation_promoting_factor	11.4	1635
Bc C13	OOJDGIJE_00007	hypothetical_protein	12.1	1173
Bc C13	OOJDGIJE_01942	50S_ribosomal_protein_L7/L12	12.6	664
Bc C13	OOJDGIJE_01918	50S_ribosomal_protein_L18	12.7	687
Bc C13	OOJDGIJE_01200	Aspartate_1-decarboxylase	13	714
Bc C13	OOJDGIJE_00112	50S_ribosomal_protein_L20	13.2	1761
Bc C13	OOJDGIJE_00850	30S_ribosomal_protein_S6	13.4	837
Bc C13	OOJDGIJE_02464	hypothetical_protein	14	556
Bc C13	OOJDGIJE_01910	30S_ribosomal_protein_S13	14.1	694
Bc C13	OOJDGIJE_02046	General_stress_protein_16O	14.3	790
Bc C13	OOJDGIJE_01749	30S_ribosomal_protein_S9	14.4	1481
Bc C13	OOJDGIJE_03455	putative_HIT-like_protein	14.5	1629
Bc C13	OOJDGIJE_03223	hypothetical_protein	14.7	1386
Bc C13	OOJDGIJE_01915	50S_ribosomal_protein_L15	15.6	690
Bc C13	OOJDGIJE_01945	50S_ribosomal_protein_L11	15.8	661
Bc C13	OOJDGIJE_01868	hypothetical_protein	16.1	1687
Bc C13	OOJDGIJE_01927	50S_ribosomal_protein_L16	16.3	678
Bc C13	OOJDGIJE_02000	hypothetical_protein	16.3	1107
Bc C13	OOJDGIJE_01231	tRNA-specific_adenosine_deaminase	16.8	639
Bc C13	OOJDGIJE_00060	Guanine_deaminase	17.2	171
Bc C13	OOJDGIJE_01637	Single-stranded_DNA-binding_protein	17.3	508
Bc C13	OOJDGIJE_03630	putative_thiol_peroxidase	17.9	736
Bc C13	OOJDGIJE_01906	50S_ribosomal_protein_L17	18.1	698
Bc C13	OOJDGIJE_02455	Bacterial_non-heme_ferritin	18.1	1141
Bc C13	OOJDGIJE_01937	30S_ribosomal_protein_S7	18.2	669
Bc C13	OOJDGIJE_03302	Chaperone_protein_Skp	19.1	924
Bc C13	OOJDGIJE_03454	Transcription_elongation_factor_GreA	19.4	1628
Bc C13	OOJDGIJE_03303	hypothetical_protein	19.5	923
Bc C13	OOJDGIJE_03763	30S_ribosomal_protein_S16	19.6	1142
Bc C13	OOJDGIJE_00835	Methylglyoxal_synthase	19.8	2152
Bc C13	OOJDGIJE_03675	Putative_NAD(P)H-dependent_FMN-containing_oxidoreductase_YwqN	20	129
Bc C13	OOJDGIJE_00919	Ribosome-recycling_factor	20.7	1469
Bc C13	OOJDGIJE_02226	hypothetical_protein	20.9	160
Bc C13	OOJDGIJE_01046	Reverse_rubrerythrin-1	20.9	621
Bc C13	OOJDGIJE_00618	Adenylate_kinase	21	1516
Bc C13	OOJDGIJE_01118	FKBP-type_peptidyl-prolyl_cis-trans_isomerase_SlyD	21.1	1413
Bc C13	OOJDGIJE_02355	Rubrerythrin	21.6	1207
Bc C13	OOJDGIJE_01890	hypothetical_protein	21.9	1817
Bc C13	OOJDGIJE_03487	hypothetical_protein	22.6	2381
Bc C13	OOJDGIJE_01933	50S_ribosomal_protein_L4	23	672
Bc C13	OOJDGIJE_02178	hypothetical_protein	23.8	1530
Bc C13	OOJDGIJE_02654	Beta-phosphoglucomutase	24.2	1432
Bc C13	OOJDGIJE_03431	ATP-dependent_Clp_protease_proteolytic_subunit	24.5	1661
Bc C13	OOJDGIJE_01944	50S_ribosomal_protein_L1	24.8	662
Bc C13	OOJDGIJE_01088	hypothetical_protein	25.2	1394
Bc C13	OOJDGIJE_00627	hypothetical_protein	25.6	2295
Bc C13	OOJDGIJE_00738	hypothetical_protein	25.8	1249
Bc C13	OOJDGIJE_01708	3-oxoacyl-[acyl-carrier-protein]_reductase_FabG	26.2	33
Bc C13	OOJDGIJE_03404	Pyridoxine_5'-phosphate_synthase	26.3	1323
Bc C13	OOJDGIJE_03415	Triosephosphate_isomerase	26.8	1313
Bc C13	OOJDGIJE_02023	hypothetical_protein	27.1	2142
Bc C13	OOJDGIJE_03208	hypothetical_protein	28.6	3510
Bc C13	OOJDGIJE_01931	50S_ribosomal_protein_L2	29.7	674
Bc C13	OOJDGIJE_02416	Glucosamine-6-phosphate_deaminase	29.9	873
Bc C13	OOJDGIJE_02372	TPR_repeat-containing_protein_YrrB	30.9	1201
Bc C13	OOJDGIJE_01691	Putative_peptidyl-prolyl_cis-trans_isomerase	31.3	1614
Bc C13	OOJDGIJE_02750	Cytidylate_kinase	31.8	1290
Bc C13	OOJDGIJE_01776	Malate_dehydrogenase	32.7	1300
Bc C13	OOJDGIJE_01007	Hydroxypyruvate_reductase	33.1	1048
Bc C13	OOJDGIJE_02371	O-acetylserine_sulfhydrylase	33.2	220
Bc C13	OOJDGIJE_01678	hypothetical_protein	33.8	355
Bc C13	OOJDGIJE_03612	Glucokinase	34.3	252
Bc C13	OOJDGIJE_00807	4-deoxy-L-threo-5-hexosulose-uronate_ketol-isomerase	34.4	168
Bc C13	OOJDGIJE_00201	Glycerate_dehydrogenase	34.9	741
Bc C13	OOJDGIJE_00428	Phosphate_acetyltransferase	35.8	1335
Bc C13	OOJDGIJE_01089	hypothetical_protein	35.8	1393
Bc C13	OOJDGIJE_02857	Phosphoribosylaminoimidazole-succinocarboxamide_synthase	35.8	1407
Bc C13	OOJDGIJE_01751	Elongation_factor_Ts	35.9	1483
Bc C13	OOJDGIJE_02429	putative_manganese_catalase	36	365
Bc C13	OOJDGIJE_01228	Glyceraldehyde-3-phosphate_dehydrogenase_A	36	1581
Bc C13	OOJDGIJE_03228	Fructose-bisphosphate_aldolase	36.4	1510
Bc C13	OOJDGIJE_02136	UDP-glucose_4-epimerase	37.9	558
Bc C13	OOJDGIJE_00067	2-oxoglutarate_oxidoreductase_subunit_KorA	39	1158
Bc C13	OOJDGIJE_02465	DNA_polymerase_III_subunit_beta	41.3	300
Bc C13	OOJDGIJE_00090	Galactokinase	42.9	565
Bc C13	OOJDGIJE_01544	Aspartate_aminotransferase	43.2	1375
Bc C13	OOJDGIJE_01949	Elongation_factor_Tu	43.6	659
Bc C13	OOJDGIJE_02457	2-amino-3-ketobutyrate_coenzyme_A_ligase	43.9	66
Bc C13	OOJDGIJE_02876	Aminopeptidase_E	45	169
Bc C13	OOJDGIJE_03697	Phosphoglycerate_kinase	45	868
Bc C13	OOJDGIJE_01979	Carboxynorspermidine_synthase	45	1130
Bc C13	OOJDGIJE_02013	Peptidase_T	45.4	1118
Bc C13	OOJDGIJE_03646	hypothetical_protein	46.5	564
Bc C13	OOJDGIJE_02378	Adenylosuccinate_synthetase	46.7	1196
Bc C13	OOJDGIJE_01198	Serine--tRNA_ligase	47.8	1101
Bc C13	OOJDGIJE_03179	NAD-specific_glutamate_dehydrogenase	48.5	157
Bc C13	OOJDGIJE_00601	hypothetical_protein	48.8	1422
Bc C13	OOJDGIJE_01174	Glucose-6-phosphate_isomerase	49	875
Bc C13	OOJDGIJE_01742	Adenylosuccinate_lyase	51.2	1477
Bc C13	OOJDGIJE_02846	UDP-3-O-acyl-N-acetylglucosamine_deacetylase	51.6	852
Bc C13	OOJDGIJE_02717	Adenosylhomocysteinase	52.1	2343
Bc C13	OOJDGIJE_01726	Inosine-5'-monophosphate_dehydrogenase	52.5	1659
Bc C13	OOJDGIJE_01744	Asparagine--tRNA_ligase	53.3	178
Bc C13	OOJDGIJE_02898	Cytosol_non-specific_dipeptidase	53.4	140
Bc C13	OOJDGIJE_00370	Pyruvate_kinase	53.9	917
Bc C13	OOJDGIJE_02349	Propionyl-CoA:succinate_CoA_transferase	54	1216
Bc C13	OOJDGIJE_02122	hypothetical_protein	54.2	60
Bc C13	OOJDGIJE_02979	Periplasmic_pH-dependent_serine_endoprotease_DegQ	54.4	1437
Bc C13	OOJDGIJE_01439	2%2C3-bisphosphoglycerate-independent_phosphoglycerate_mutase	55.7	1446
Bc C13	OOJDGIJE_03525	Bifunctional_purine_biosynthesis_protein_PurH	55.8	960
Bc C13	OOJDGIJE_03189	hypothetical_protein	55.8	2845
Bc C13	OOJDGIJE_00077	L-arabinose_isomerase	57.3	1151
Bc C13	OOJDGIJE_02391	60_kDa_chaperonin	58.2	1550
Bc C13	OOJDGIJE_02710	Phosphoenolpyruvate_carboxykinase_(ATP)	59	907
Bc C13	OOJDGIJE_00496	Glycine--tRNA_ligase	59.2	1184
Bc C13	OOJDGIJE_00055	Pyrophosphate--fructose_6-phosphate_1-phosphotransferase	59.5	1170
Bc C13	OOJDGIJE_00925	Fumarate_hydratase_class_I%2C_anaerobic	60.2	1474
Bc C13	OOJDGIJE_00367	hypothetical_protein	61.6	915
Bc C13	OOJDGIJE_01657	Phosphoglucomutase	64.6	1087
Bc C13	OOJDGIJE_01976	Chaperone_protein_DnaK	68.2	1128
Bc C13	OOJDGIJE_03206	Ribosomal_protein_S12_methylthiotransferase_accessory_factor_YcaO	71.8	2534
Bc C13	OOJDGIJE_00073	Transketolase	72.3	1153
Bc C13	OOJDGIJE_00009	Glucosamine-6-phosphate_deaminase_1	75.1	872
Bc C13	OOJDGIJE_00181	Fructose-1%2C6-bisphosphatase_class_3	76.6	713
Bc C13	OOJDGIJE_01936	Elongation_factor_G	77.6	142
Bc C13	OOJDGIJE_03452	Polyribonucleotide_nucleotidyltransferase	78.2	1626
Bc C13	OOJDGIJE_00855	Elongation_factor_G	80.3	142
Bc C13	OOJDGIJE_03429	ATP-dependent_DNA_helicase_RecQ	82	156
Bc C13	OOJDGIJE_01192	hypothetical_protein	106.7	227
Bc C13	OOJDGIJE_01736	Carbamoyl-phosphate_synthase_large_chain	119.3	146
Bc C13	OOJDGIJE_02206	Pyruvate_synthase	129.8	1083
Bc C13	OOJDGIJE_02218	Phosphoribosylformylglycinamidine_synthase	136.5	861
