## Supplementary table S5 for "Closely related *Bacteroides* of the murine intestinal microbiota affect each other’s growth positively or negatively"

### Sheet: Sheet1
Table S5. Hits of proteins that are uniquely encoded by strain Bc C13 and unicely detected by mass spectrometry in the supernatant of this strain
Strain	Locus tag	Protein family ID	Product	MW (kDa)	Sequence
Bc C13	OOJDGIJE_01669	2770	hypothetical_protein	10	MKKLSKMTLLHVEKMSDSEMKQILGGNSFARQTGDNCYEEYISFDPPQTKCSGTCAPYRHYDSSNGSFVMKPRICKKTIGCECVISGIN
Bc C13	OOJDGIJE_03208	3510	hypothetical_protein	28.6	MKKILYLASFLLACMFISSCSNDEMLTETVVGDTQTDMEILSRFIDVNEATNEYYINVNKKTRALSYVTGADWERLEKVNPVNLEKCKSNLRALNVQVANAVNDPQNAYMVFSVNGKTLIKKLREANFDFESSPNSSVSTRTLPYSLEVYGGNSSSTGVFKDASRTIRMNVNLDLNVQFNYYFFQVLSPNAKPSPDDNYSTPESVAFSGTGPLWSNSFVWTAYWDAQVGGLFSWEFSSLGTTPNYGHIAQCTFSY
Bc C13	OOJDGIJE_03487	2381	hypothetical_protein	22.6	MKVRVIKFSKAILVLVVLSVCTIANAQVKYDSNGKLTIGDTTPYEFYGITAYGGGIYLKSKTSNFFQIDVTPAATRLASHYDQVVFYNTKTSTFNSIQVKNVYNYSDARAKTNVQSLTNGLGYIRQLRPVSYTFSDNSDKNLYRTGGNGNEIGLLAQEVEKVLPNVVITDPDGNKLINYTAIIPVMIDAIKTLQTEIEELKSNK
