## Supplementary table S6 for "Closely related *Bacteroides* of the murine intestinal microbiota affect each other’s growth positively or negatively"

### Sheet: Sheet1
Table S6. Analysis of OOJDGIJE_01669 with hhpred
Hhpred:
Query OOJDGIJE_01669
Match_columns 89
No_of_seqs 117 out of 271
Neff 4.93595
Searched_HMMs 61622
Date Sat Feb 25 11:01:15 2023
Command hhsearch -cpu 8 -i ../results/full.a3m -d /cluster/toolkit/production/databases/hh-suite/mmcif70/pdb70 -o ../results/8535350.hhr -oa3m ../results/8535350.a3m -p 20 -Z 250 -loc -z 1 -b 1 -B 250 -ssm 2 -sc 1 -seq 1 -dbstrlen 10000 -norealign -maxres 32000 -contxt /cluster/toolkit/production/bioprogs/tools/hh-suite-build-new/data/context_data.crf
No Hit Prob E-value P-value Score SS Cols Query HMM Template HMM
1 1RY3_A Bacteriocin carnobacter 89.9 0.26 4.2E-06 31.1 1.4 18 9-26 1-18 (64)
No 1
>1RY3_A Bacteriocin carnobacteriocin B2; amphipathic helix, ANTIBIOTIC; NMR {Carnobacterium maltaromaticum} SCOP: j.106.1.1
Probab=89.88 E-value=0.26 Score=31.13 Aligned_cols=18 Identities=39% Similarity=0.634 Sum_probs=0.0 Template_Neff=5.300
Q ss_pred cccccccCHHHHhhcccC
Q hit1 9 LLHVEKMSDSEMKQILGG 26 (89)
Q Consensus 9 L~~~~~LSr~emK~V~GG 26 (89)
|++++.||.+||+.|.||
T Consensus 1 m~~f~~Ls~~eL~~V~GG 18 (64)
T 1RY3_A 1 MNSVKELNVKEMKQLHGG 18 (64)
T ss_dssp CCCHHHHHHHHHHTTSCC
T ss_pred CCcceecCHHHHhhccCc
